# VDJ-Insights: simplifying the annotation of genomic IG and TCR regions

**DOI:** 10.1101/2025.08.15.670470

**Authors:** Susan E. Ott, Giang N. Le, Sayed J. Mohammadi, Jesse Mittertreiner, Erica M. Pasini, Ronald E. Bontrop, Natasja G. de Groot, Jesse Bruijnesteijn

**Affiliations:** Biomedical Primate Research Centre, Lange Kleiweg 161, 2288 GJ Rijswijk, The Netherlands

**Keywords:** T cell receptor, Immunoglobulin receptor, B cell receptor, annotation tool, V(D)J recombination, CDR1, CDR2, RSS, Human pangenome, annotation software

## Abstract

Accurate annotation of germline immunoglobulin (IG) and T cell receptor (TCR) loci is critical for understanding adaptive immunity. VDJ-Insights provides a user-friendly software package for characterizing these complex immune regions. In addition, it assesses gene segment functionality, identifies recombination signal sequences (RSS), and annotates complementary-determining regions 1 and 2 (CDR1, CDR2). VDJ-Insights achieved over 99% concordance with curated annotations from multiple species, outperforming existing annotation tools. When applied to 95 haplotypes from the Human Pangenome Reference Consortium, VDJ-Insights identified 652 and 275 novel IG and TCR alleles, respectively, highlighting its scalability for large immunogenetic studies.
