## Supplementary material for "VDJ-Insights: simplifying the annotation of genomic IG and TCR regions": Suppl. Table S1

### Sheet: Sheet1
Supplemental table S1. Selected flanking genes for IG and TCR region extraction per species. VDJ-Insights uses conserved flanking genes to identify and extract regions of interest. When available, flanking genes were selected according to IMGT standards. These IMGT-defined flanking genes are positioned within 10 kb of the proximal and distal boundaries of the IG or TCR regions (Lefranc and Lefran…
Species	Human		Rhesus macaque		Cynomolgus macaque		House mouse		default
	Homo sapiens		Macaca mulatta		Macaca fasicularis		Mus musculus
Strand	5'	3'	5'	3'	5'	3'	5'	3'	5'	3'
IGH	TMEM1214	Telomere	TMEM121	Telomere	TMEM121	Telomere	TMEM121	Telomere	TMEM121	Telomere
IGK	RPIA1	LSP1P43	PAX81	RPIA1	PAX8	RPIA	Tacstd22	RPIA2	PAX8	RPIA
IGL	TOP3B1	RSPH141	RSPH141	TOP3B1	RSPH14	TOP3B	Hira	Or2m12	RSPH14	TOP3B
TRA / TRD	OR10G31	DAD111,5	OR10G31	DAD11	SALL2	DAD1	SALL25	DAD15	SALL2	DAD1
TRB	MOXD2P1	EPHB61	MOXD21	EPHB61	MGAM	EPHB6	MOXD2	EPHB6	MGAM	EPHB6
TRG	STARD3NL1	AMPH1	AMPH1	STARD3NL	AMPH	STARD3NL	AMPH	STARD3NL	AMPH	STARD3NL
1	Lefranc MP, Lefranc G. IMGT®Homo sapiens IG and TR Loci, Gene Order, CNV and Haplotypes: New Concepts as a Paradigm for Jawed Vertebrates Genome Assemblies. Biomolecules. 2022 Feb 28;12(3):381. doi: 10.3390/biom12030381. PMID: 35327572; PMCID: PMC8945572
2	Brekke KM, Garrard WT. Assembly and analysis of the mouse immuno-globulin kappa gene sequence. Immunogenetics. Oct 2004;56(7):490-505. doi:10.1007/s0021-004-064-0
3	Das S, Nikolaidis N, Klein J, Nei M. Evolutionary redefinition of immuno-globulin light chain isotypes in tetrapods using molecular markers. Proc Natl Acad Sci U S A. Oct 28 2008;105(43):16647-52. doi:10.1073/pnas.0808800105
4	Gertz EM, Schaffer AA, Agarwala R, Bonnet-Garnier A, Rogel-Gaillard C, Hayes H, Mage RG. Accuracy and coverage assessment of Oryctolagus cu-niculus (rabbit) genes encoding immunoglobulins in the whole genome sequence assembly (OryCun2.0) and localization of the IGH locus to chro-mosome 20. Immunogenetics. Oct 2013;65(10):749-62. doi:10.1007/s0021-013-0722-9
5	Parra ZE, Baker ML, Hathaway J, Lopez AM, Trujillo J, Sharp A, Miller RD. Comparative genomic analysis and evolution of the T cell receptor loci in the opossum Monodelphis domestica. BMC Genomics. Feb 29 2008;9:111. doi:10.1186/1471-2164-9-111
