## Supplementary material for "VDJ-Insights: simplifying the annotation of genomic IG and TCR regions": Suppl. Table S2

### Sheet: Sheet1
Supplemental table S2. IMGT and NCBI accession numbers of curated references per species used for the validation of VDJ-Insights.
Species	ID	IMGT assession numbers				NCBI Genbank
		IGH	TRA&TRD	TRB	TRG
Human	GRCh38.p12	BK063799	IMGT000024	IMGT000021	IMGT000011	GCA_000001405.27
		IGH	IGK	IGL
Western lowland gorilla	Kamilah_GGO_V0	BK063604	BK063600	BK063608		GCA_008122165.1
	Susie3	BK063605	BK063601	BK063609		GCA_900006655.3
	NHGRI_mGorGor1-v1.1-0.2.freeze_mat	BK063606	BK063602	BK063610		GCA_028885495.1
	NHGRI_mGorGor1-v1.1-0.2.freeze_pat	BK063607	BK063603	BK063611		GCA_028885475.1
Rhesus macaque	RheMac10 (Mmul_10)	BK063715	BK063716	BK063717		GCA_003339765.3
House mouse	Strain C57BL/6J	BK063712		IMGT000117		GCA_000001635.8
	Strain BALB/cJ	BK063713		IMGT000126		GCA_921997145.1
	Strain DBA/2J	BK063714		IMGT000134		GCA_921998315.1
	Strain NOD/SCID	IMGT000188		IMGT000211		GCA_031763685.1
